# Cis-regulatory mutations associate with transcriptional and post-transcriptional deregulation of the gene regulatory program in cancers

**DOI:** 10.1101/2020.06.25.170738

**Authors:** Jaime A. Castro-Mondragon, Miriam Ragle Aure, Ole Christian Lingjærde, Anita Langerød, John W. M. Martens, Anne-Lise Børresen-Dale, Vessela Kristensen, Anthony Mathelier

## Abstract

**Background:** Most cancer alterations occur in the noncoding portion of the human genome, which contains important regulatory regions acting as genetic switches to ensure gene expression occurs at correct times and intensities in correct tissues. However, large scale discovery of noncoding events altering the gene expression regulatory program has been limited to a few examples with high recurrence or high functional impact.

**Results:** We focused on transcription factor binding sites (TFBSs) that show similar mutation loads than what is observed in protein-coding exons. By combining cancer somatic mutations in TFBSs and expression data for protein-coding and miRNA genes, we evaluated the combined effects of transcriptional and post-transcriptional alteration on the dysregulation of the regulatory programs in cancer. The analysis of seven cancer cohorts culminated with the identification of protein-coding and miRNA genes linked to mutations at TFBSs that were associated with a cascading trans-effect deregulation on the cells’ regulatory program. Our analyses of cis-regulatory mutations associated with miRNAs recurrently predicted 17 miRNAs as pan-cancer-associated through deregulation of their target gene networks. Overall, our predictions were enriched for protein-coding and miRNA genes previously annotated as cancer drivers. Functional enrichment analyses highlighted that cis-regulatory mutations are associated with the dysregulation of key pathways associated with carcinogenesis

**Conclusions:** These pan-cancer results suggest that our method predicts cis-regulatory mutations related to the dysregulation of key gene regulatory networks in cancer patients. It highlights how the gene regulatory program is disrupted in cancer cells by combining transcriptional and post-transcriptional regulation of gene expression.
