## Additional file 1 for "Cis-regulatory mutations associate with transcriptional and post-transcriptional deregulation of the gene regulatory program in cancers"

icgc_specimen_id	submitted_specimen_id	icgc_donor_id	specimen_type	Cohort_name	Cancer_type
SP4265	TCGA-B6-A0RU-01A	DO1954	Primary tumour - solid tissue	BRCA-US	Breast invasive carcinoma
SP3631	TCGA-AR-A0TX-01A	DO1663	Primary tumour - solid tissue	BRCA-US	Breast invasive carcinoma
SP6429	TCGA-A2-A0D0-01A	DO2995	Primary tumour - solid tissue	BRCA-US	Breast invasive carcinoma
SP5844	TCGA-E2-A1LK-01A	DO2719	Primary tumour - solid tissue	BRCA-US	Breast invasive carcinoma
SP5820	TCGA-A8-A07I-01A	DO2712	Primary tumour - solid tissue	BRCA-US	Breast invasive carcinoma
SP5808	TCGA-A2-A25B-01A	DO2706	Primary tumour - solid tissue	BRCA-US	Breast invasive carcinoma
SP5980	TCGA-AN-A0AT-01A	DO2783	Primary tumour - solid tissue	BRCA-US	Breast invasive carcinoma
SP6115	TCGA-EW-A1P8-01A	DO2842	Primary tumour - solid tissue	BRCA-US	Breast invasive carcinoma
SP6223	TCGA-BH-A0WA-01A	DO2897	Primary tumour - solid tissue	BRCA-US	Breast invasive carcinoma
SP3415	TCGA-AO-A0J4-01A	DO1559	Primary tumour - solid tissue	BRCA-US	Breast invasive carcinoma
SP3368	TCGA-B6-A0WX-01A	DO1537	Primary tumour - solid tissue	BRCA-US	Breast invasive carcinoma
SP8085	TCGA-C8-A130-01A	DO3804	Primary tumour - solid tissue	BRCA-US	Breast invasive carcinoma
SP5448	TCGA-A8-A07B-01A	DO2539	Primary tumour - solid tissue	BRCA-US	Breast invasive carcinoma
SP8157	TCGA-GM-A2DF-01A	DO3840	Primary tumour - solid tissue	BRCA-US	Breast invasive carcinoma
SP5381	TCGA-BH-A0DT-01A	DO2503	Primary tumour - solid tissue	BRCA-US	Breast invasive carcinoma
SP5393	TCGA-AR-A1AY-01A	DO2509	Primary tumour - solid tissue	BRCA-US	Breast invasive carcinoma
SP2714	TCGA-D8-A27H-01A	DO1249	Primary tumour - solid tissue	BRCA-US	Breast invasive carcinoma
SP96163	TCGA-GM-A3XL-01A	DO44111	Primary tumour - solid tissue	BRCA-US	Breast invasive carcinoma
SP96147	TCGA-A2-A3XX-01A	DO44103	Primary tumour - solid tissue	BRCA-US	Breast invasive carcinoma
SP5473	TCGA-EW-A1PH-01A	DO2551	Primary tumour - solid tissue	BRCA-US	Breast invasive carcinoma
SP8229	TCGA-E2-A14X-01A	DO3874	Primary tumour - solid tissue	BRCA-US	Breast invasive carcinoma
SP2793	TCGA-AO-A124-01A	DO1287	Primary tumour - solid tissue	BRCA-US	Breast invasive carcinoma
SP2781	TCGA-AR-A2LK-01A	DO1281	Primary tumour - solid tissue	BRCA-US	Breast invasive carcinoma
SP2766	TCGA-D8-A27F-01A	DO1274	Primary tumour - solid tissue	BRCA-US	Breast invasive carcinoma
SP5559	TCGA-A8-A094-01A	DO2593	Primary tumour - solid tissue	BRCA-US	Breast invasive carcinoma
SP2731	TCGA-BH-A0DG-01A	DO1257	Primary tumour - solid tissue	BRCA-US	Breast invasive carcinoma
SP2799	TCGA-E9-A1NH-01A	DO1290	Primary tumour - solid tissue	BRCA-US	Breast invasive carcinoma
SP2801	TCGA-AR-A24Z-01A	DO1291	Primary tumour - solid tissue	BRCA-US	Breast invasive carcinoma
SP2881	TCGA-AC-A2BK-01A	DO1328	Primary tumour - solid tissue	BRCA-US	Breast invasive carcinoma
SP5666	TCGA-A8-A09X-01A	DO2647	Primary tumour - solid tissue	BRCA-US	Breast invasive carcinoma
SP2826	TCGA-BH-A0B3-01A	DO1301	Primary tumour - solid tissue	BRCA-US	Breast invasive carcinoma
SP5630	TCGA-E2-A15E-01A	DO2629	Primary tumour - solid tissue	BRCA-US	Breast invasive carcinoma
SP8394	TCGA-A2-A0D1-01A	DO3958	Primary tumour - solid tissue	BRCA-US	Breast invasive carcinoma
SP5784	TCGA-E2-A1LL-01A	DO2694	Primary tumour - solid tissue	BRCA-US	Breast invasive carcinoma
SP3016	TCGA-A7-A13D-01A	DO1392	Primary tumour - solid tissue	BRCA-US	Breast invasive carcinoma
SP3020	TCGA-A7-A13D-01B	DO1392	Primary tumour - solid tissue	BRCA-US	Breast invasive carcinoma
SP2997	TCGA-BH-A0E0-01A	DO1384	Primary tumour - solid tissue	BRCA-US	Breast invasive carcinoma
SP7692	TCGA-A2-A0EY-01A	DO3614	Primary tumour - solid tissue	BRCA-US	Breast invasive carcinoma
SP7785	TCGA-BH-A0BW-01A	DO3662	Primary tumour - solid tissue	BRCA-US	Breast invasive carcinoma
SP5017	TCGA-AN-A0G0-01A	DO2323	Primary tumour - solid tissue	BRCA-US	Breast invasive carcinoma
SP10470	TCGA-A2-A04P-01A	DO4963	Primary tumour - solid tissue	BRCA-US	Breast invasive carcinoma
SP5052	TCGA-EW-A3U0-01A	DO2341	Primary tumour - solid tissue	BRCA-US	Breast invasive carcinoma
SP5279	TCGA-E2-A14P-01A	DO2455	Primary tumour - solid tissue	BRCA-US	Breast invasive carcinoma
SP4472	TCGA-C8-A12L-01A	DO2055	Primary tumour - solid tissue	BRCA-US	Breast invasive carcinoma
SP9930	TCGA-EW-A1PB-01A	DO4695	Primary tumour - solid tissue	BRCA-US	Breast invasive carcinoma
SP7165	TCGA-E2-A15K-01A	DO3352	Primary tumour - solid tissue	BRCA-US	Breast invasive carcinoma
SP4557	TCGA-B6-A0X5-01A	DO2096	Primary tumour - solid tissue	BRCA-US	Breast invasive carcinoma
SP4535	TCGA-BH-A0H6-01A	DO2084	Primary tumour - solid tissue	BRCA-US	Breast invasive carcinoma
SP4523	TCGA-BH-A18R-01A	DO2078	Primary tumour - solid tissue	BRCA-US	Breast invasive carcinoma
SP9979	TCGA-A2-A259-01A	DO4719	Primary tumour - solid tissue	BRCA-US	Breast invasive carcinoma
SP7291	TCGA-AN-A0XR-01A	DO3412	Primary tumour - solid tissue	BRCA-US	Breast invasive carcinoma
SP10150	TCGA-A8-A092-01A	DO4796	Primary tumour - solid tissue	BRCA-US	Breast invasive carcinoma
SP7378	TCGA-AO-A03L-01A	DO3458	Primary tumour - solid tissue	BRCA-US	Breast invasive carcinoma
SP4593	TCGA-BH-A0H0-01A	DO2114	Primary tumour - solid tissue	BRCA-US	Breast invasive carcinoma
SP10084	TCGA-E2-A109-01A	DO4766	Primary tumour - solid tissue	BRCA-US	Breast invasive carcinoma
SP7421	TCGA-B6-A0RE-01A	DO3482	Primary tumour - solid tissue	BRCA-US	Breast invasive carcinoma
SP7456	TCGA-A2-A3KC-01A	DO3500	Primary tumour - solid tissue	BRCA-US	Breast invasive carcinoma
SP4875	TCGA-AO-A0J2-01A	DO2252	Primary tumour - solid tissue	BRCA-US	Breast invasive carcinoma
SP4820	TCGA-AN-A04D-01A	DO2222	Primary tumour - solid tissue	BRCA-US	Breast invasive carcinoma
SP9481	TCGA-E2-A15H-01A	DO4473	Primary tumour - solid tissue	BRCA-US	Breast invasive carcinoma
SP6730	TCGA-A8-A08S-01A	DO3140	Primary tumour - solid tissue	BRCA-US	Breast invasive carcinoma
SP9433	TCGA-E2-A152-01A	DO4449	Primary tumour - solid tissue	BRCA-US	Breast invasive carcinoma
SP6673	TCGA-A8-A08L-01A	DO3110	Primary tumour - solid tissue	BRCA-US	Breast invasive carcinoma
SP6825	TCGA-A8-A09I-01A	DO3188	Primary tumour - solid tissue	BRCA-US	Breast invasive carcinoma
SP6813	TCGA-C8-A12Q-01A	DO3182	Primary tumour - solid tissue	BRCA-US	Breast invasive carcinoma
SP6766	TCGA-AO-A12H-01A	DO3158	Primary tumour - solid tissue	BRCA-US	Breast invasive carcinoma
SP12186	TCGA-AO-A03N-01B	DO5808	Primary tumour - solid tissue	BRCA-US	Breast invasive carcinoma
SP9648	TCGA-B6-A0I6-01A	DO4557	Primary tumour - solid tissue	BRCA-US	Breast invasive carcinoma
SP9816	TCGA-BH-A0AV-01A	DO4635	Primary tumour - solid tissue	BRCA-US	Breast invasive carcinoma
SP8987	TCGA-AO-A0J6-01A	DO4233	Primary tumour - solid tissue	BRCA-US	Breast invasive carcinoma
SP11808	TCGA-AO-A0JM-01A	DO5626	Primary tumour - solid tissue	BRCA-US	Breast invasive carcinoma
SP9251	TCGA-A7-A26G-01A	DO4359	Primary tumour - solid tissue	BRCA-US	Breast invasive carcinoma
SP11878	TCGA-BH-A1FC-01A	DO5661	Primary tumour - solid tissue	BRCA-US	Breast invasive carcinoma
SP11948	TCGA-A2-A04T-01A	DO5696	Primary tumour - solid tissue	BRCA-US	Breast invasive carcinoma
SP6519	TCGA-A1-A0SM-01A	DO3037	Primary tumour - solid tissue	BRCA-US	Breast invasive carcinoma
SP12049	TCGA-GI-A2C9-01A	DO5745	Primary tumour - solid tissue	BRCA-US	Breast invasive carcinoma
SP11171	TCGA-AQ-A04J-01A	DO5312	Primary tumour - solid tissue	BRCA-US	Breast invasive carcinoma
SP8564	TCGA-A2-A0YG-01A	DO4036	Primary tumour - solid tissue	BRCA-US	Breast invasive carcinoma
SP8532	TCGA-E2-A1LG-01A	DO4018	Primary tumour - solid tissue	BRCA-US	Breast invasive carcinoma
SP11235	TCGA-A2-A0D4-01A	DO5347	Primary tumour - solid tissue	BRCA-US	Breast invasive carcinoma
SP8660	TCGA-A7-A0CE-01A	DO4080	Primary tumour - solid tissue	BRCA-US	Breast invasive carcinoma
SP11292	TCGA-B6-A0RT-01A	DO5375	Primary tumour - solid tissue	BRCA-US	Breast invasive carcinoma
SP96511	TCGA-A2-A3Y0-01A	DO44273	Primary tumour - solid tissue	BRCA-US	Breast invasive carcinoma
SP8831	TCGA-AR-A256-01A	DO4155	Primary tumour - solid tissue	BRCA-US	Breast invasive carcinoma
SP8795	TCGA-B6-A0I1-01A	DO4138	Primary tumour - solid tissue	BRCA-US	Breast invasive carcinoma
SP8891	TCGA-A8-A075-01A	DO4185	Primary tumour - solid tissue	BRCA-US	Breast invasive carcinoma
SP10944	TCGA-BH-A18U-01A	DO5200	Primary tumour - solid tissue	BRCA-US	Breast invasive carcinoma
SP11045	TCGA-A2-A04X-01A	DO5249	Primary tumour - solid tissue	BRCA-US	Breast invasive carcinoma
SP13036	TCGA-EW-A1PC-01B	DO6231	Primary tumour - solid tissue	BRCA-US	Breast invasive carcinoma
SP10635	TCGA-E2-A156-01A	DO5046	Primary tumour - solid tissue	BRCA-US	Breast invasive carcinoma
SP10563	TCGA-A8-A08B-01A	DO5012	Primary tumour - solid tissue	BRCA-US	Breast invasive carcinoma
SP12856	TCGA-EW-A1J5-01A	DO6144	Primary tumour - solid tissue	BRCA-US	Breast invasive carcinoma
SP31606	TCGA-CR-6467-01A	DO14942	Primary tumour - solid tissue	HNSC-US	Head and neck squamous cell carcinoma
SP31422	TCGA-BA-5149-01A	DO14862	Primary tumour - solid tissue	HNSC-US	Head and neck squamous cell carcinoma
SP31334	TCGA-CN-6989-01A	DO14814	Primary tumour - solid tissue	HNSC-US	Head and neck squamous cell carcinoma
SP33688	TCGA-CR-6472-01A	DO15870	Primary tumour - solid tissue	HNSC-US	Head and neck squamous cell carcinoma
SP30675	TCGA-BA-4076-01A	DO14502	Primary tumour - solid tissue	HNSC-US	Head and neck squamous cell carcinoma
SP33544	TCGA-CV-6956-01A	DO15815	Primary tumour - solid tissue	HNSC-US	Head and neck squamous cell carcinoma
SP30843	TCGA-CR-5249-01A	DO14582	Primary tumour - solid tissue	HNSC-US	Head and neck squamous cell carcinoma
SP30803	TCGA-CV-6961-01A	DO14566	Primary tumour - solid tissue	HNSC-US	Head and neck squamous cell carcinoma
SP30493	TCGA-CR-7404-01A	DO14420	Primary tumour - solid tissue	HNSC-US	Head and neck squamous cell carcinoma
SP33496	TCGA-CN-6011-01A	DO15791	Primary tumour - solid tissue	HNSC-US	Head and neck squamous cell carcinoma
SP31174	TCGA-CV-7180-01A	DO14742	Primary tumour - solid tissue	HNSC-US	Head and neck squamous cell carcinoma
SP31190	TCGA-CQ-6228-01A	DO14750	Primary tumour - solid tissue	HNSC-US	Head and neck squamous cell carcinoma
SP31126	TCGA-CV-7255-01A	DO14718	Primary tumour - solid tissue	HNSC-US	Head and neck squamous cell carcinoma
SP31030	TCGA-CV-5442-01A	DO14678	Primary tumour - solid tissue	HNSC-US	Head and neck squamous cell carcinoma
SP30907	TCGA-HD-7753-01A	DO14614	Primary tumour - solid tissue	HNSC-US	Head and neck squamous cell carcinoma
SP33837	TCGA-CR-6482-01A	DO15943	Primary tumour - solid tissue	HNSC-US	Head and neck squamous cell carcinoma
SP31046	TCGA-CR-6470-01A	DO14686	Primary tumour - solid tissue	HNSC-US	Head and neck squamous cell carcinoma
SP33774	TCGA-CV-5443-01A	DO15911	Primary tumour - solid tissue	HNSC-US	Head and neck squamous cell carcinoma
SP34005	TCGA-CR-5250-01A	DO16015	Primary tumour - solid tissue	HNSC-US	Head and neck squamous cell carcinoma
SP29914	TCGA-CV-7432-01A	DO14159	Primary tumour - solid tissue	HNSC-US	Head and neck squamous cell carcinoma
SP32742	TCGA-CN-5374-01A	DO15430	Primary tumour - solid tissue	HNSC-US	Head and neck squamous cell carcinoma
SP32694	TCGA-DQ-5625-01A	DO15414	Primary tumour - solid tissue	HNSC-US	Head and neck squamous cell carcinoma
SP32662	TCGA-CN-6994-01A	DO15398	Primary tumour - solid tissue	HNSC-US	Head and neck squamous cell carcinoma
SP30332	TCGA-CV-5432-01A	DO14343	Primary tumour - solid tissue	HNSC-US	Head and neck squamous cell carcinoma
SP32958	TCGA-CR-6487-01A	DO15527	Primary tumour - solid tissue	HNSC-US	Head and neck squamous cell carcinoma
SP32894	TCGA-CV-7100-01A	DO15503	Primary tumour - solid tissue	HNSC-US	Head and neck squamous cell carcinoma
SP30143	TCGA-BB-4225-01A	DO14264	Primary tumour - solid tissue	HNSC-US	Head and neck squamous cell carcinoma
SP30185	TCGA-CR-7385-01A	DO14282	Primary tumour - solid tissue	HNSC-US	Head and neck squamous cell carcinoma
SP30093	TCGA-BA-6873-01A	DO14242	Primary tumour - solid tissue	HNSC-US	Head and neck squamous cell carcinoma
SP30113	TCGA-BA-6869-01A	DO14250	Primary tumour - solid tissue	HNSC-US	Head and neck squamous cell carcinoma
SP33094	TCGA-CV-5431-01A	DO15591	Primary tumour - solid tissue	HNSC-US	Head and neck squamous cell carcinoma
SP30071	TCGA-BA-5556-01A	DO14232	Primary tumour - solid tissue	HNSC-US	Head and neck squamous cell carcinoma
SP30077	TCGA-BA-6872-01A	DO14236	Primary tumour - solid tissue	HNSC-US	Head and neck squamous cell carcinoma
SP30083	TCGA-CV-7090-01A	DO14238	Primary tumour - solid tissue	HNSC-US	Head and neck squamous cell carcinoma
SP30011	TCGA-CV-6433-01A	DO14204	Primary tumour - solid tissue	HNSC-US	Head and neck squamous cell carcinoma
SP29987	TCGA-CR-6491-01A	DO14192	Primary tumour - solid tissue	HNSC-US	Head and neck squamous cell carcinoma
SP29940	TCGA-CR-7382-01A	DO14171	Primary tumour - solid tissue	HNSC-US	Head and neck squamous cell carcinoma
SP32222	TCGA-CR-7391-01A	DO15198	Primary tumour - solid tissue	HNSC-US	Head and neck squamous cell carcinoma
SP32014	TCGA-CN-4737-01A	DO15110	Primary tumour - solid tissue	HNSC-US	Head and neck squamous cell carcinoma
SP31854	TCGA-CX-7086-01A	DO15046	Primary tumour - solid tissue	HNSC-US	Head and neck squamous cell carcinoma
SP31790	TCGA-CV-5973-01A	DO15014	Primary tumour - solid tissue	HNSC-US	Head and neck squamous cell carcinoma
SP31814	TCGA-CN-5365-01A	DO15022	Primary tumour - solid tissue	HNSC-US	Head and neck squamous cell carcinoma
SP115162	TCGA-BA-A4IH-01A	DO52029	Primary tumour - solid tissue	HNSC-US	Head and neck squamous cell carcinoma
SP49531	TCGA-G3-A25S-01A	DO23018	Primary tumour - solid tissue	LIHC-US	Liver hepatocellular carcinoma
SP49551	TCGA-CC-A1HT-01A	DO23028	Primary tumour - solid tissue	LIHC-US	Liver hepatocellular carcinoma
SP49541	TCGA-EP-A2KA-01A	DO23023	Primary tumour - solid tissue	LIHC-US	Liver hepatocellular carcinoma
SP49651	TCGA-G3-A25Y-01A	DO23073	Primary tumour - solid tissue	LIHC-US	Liver hepatocellular carcinoma
SP109384	TCGA-HP-A5MZ-01A	DO49695	Primary tumour - solid tissue	LIHC-US	Liver hepatocellular carcinoma
SP109301	TCGA-BW-A5NQ-01A	DO49659	Primary tumour - solid tissue	LIHC-US	Liver hepatocellular carcinoma
SP49591	TCGA-DD-A1EL-01A	DO23048	Primary tumour - solid tissue	LIHC-US	Liver hepatocellular carcinoma
SP106743	TCGA-DD-A4NB-01A	DO48552	Primary tumour - solid tissue	LIHC-US	Liver hepatocellular carcinoma
SP106677	TCGA-DD-A1EG-01A	DO48518	Primary tumour - solid tissue	LIHC-US	Liver hepatocellular carcinoma
SP106631	TCGA-ED-A4XI-01A	DO48505	Primary tumour - solid tissue	LIHC-US	Liver hepatocellular carcinoma
SP98359	TCGA-FV-A3I0-01A	DO45009	Primary tumour - solid tissue	LIHC-US	Liver hepatocellular carcinoma
SP98327	TCGA-FV-A3R2-01A	DO44994	Primary tumour - solid tissue	LIHC-US	Liver hepatocellular carcinoma
SP98305	TCGA-DD-A3A7-01A	DO44982	Primary tumour - solid tissue	LIHC-US	Liver hepatocellular carcinoma
SP98313	TCGA-DD-A4ND-01A	DO44986	Primary tumour - solid tissue	LIHC-US	Liver hepatocellular carcinoma
SP98289	TCGA-ED-A459-01A	DO44974	Primary tumour - solid tissue	LIHC-US	Liver hepatocellular carcinoma
SP98297	TCGA-G3-A5SL-01A	DO44978	Primary tumour - solid tissue	LIHC-US	Liver hepatocellular carcinoma
SP98265	TCGA-FV-A496-01A	DO44966	Primary tumour - solid tissue	LIHC-US	Liver hepatocellular carcinoma
SP98192	TCGA-DD-A4NA-01A	DO44930	Primary tumour - solid tissue	LIHC-US	Liver hepatocellular carcinoma
SP98164	TCGA-FV-A2QQ-01A	DO44919	Primary tumour - solid tissue	LIHC-US	Liver hepatocellular carcinoma
SP98060	TCGA-DD-A3A6-01A	DO44875	Primary tumour - solid tissue	LIHC-US	Liver hepatocellular carcinoma
SP98053	TCGA-FV-A23B-01A	DO44872	Primary tumour - solid tissue	LIHC-US	Liver hepatocellular carcinoma
SP98065	TCGA-FV-A4ZQ-01A	DO44877	Primary tumour - solid tissue	LIHC-US	Liver hepatocellular carcinoma
SP98096	TCGA-FV-A495-01A	DO44890	Primary tumour - solid tissue	LIHC-US	Liver hepatocellular carcinoma
SP98082	TCGA-DD-A4NG-01A	DO44885	Primary tumour - solid tissue	LIHC-US	Liver hepatocellular carcinoma
SP98078	TCGA-DD-A3A8-01A	DO44883	Primary tumour - solid tissue	LIHC-US	Liver hepatocellular carcinoma
SP98092	TCGA-DD-A4NE-01A	DO44889	Primary tumour - solid tissue	LIHC-US	Liver hepatocellular carcinoma
SP98090	TCGA-DD-A3A9-01A	DO44888	Primary tumour - solid tissue	LIHC-US	Liver hepatocellular carcinoma
SP49385	TCGA-ES-A2HT-01A	DO22956	Primary tumour - solid tissue	LIHC-US	Liver hepatocellular carcinoma
SP49379	TCGA-CC-5262-01A	DO22953	Primary tumour - solid tissue	LIHC-US	Liver hepatocellular carcinoma
SP49391	TCGA-DD-A1EI-01A	DO22959	Primary tumour - solid tissue	LIHC-US	Liver hepatocellular carcinoma
SP49322	TCGA-BC-A216-01A	DO22929	Primary tumour - solid tissue	LIHC-US	Liver hepatocellular carcinoma
SP49328	TCGA-EP-A2KB-01A	DO22932	Primary tumour - solid tissue	LIHC-US	Liver hepatocellular carcinoma
SP49334	TCGA-EP-A3RK-01A	DO22935	Primary tumour - solid tissue	LIHC-US	Liver hepatocellular carcinoma
SP49286	TCGA-FV-A3I1-01A	DO22914	Primary tumour - solid tissue	LIHC-US	Liver hepatocellular carcinoma
SP49449	TCGA-DD-A1EH-01A	DO22986	Primary tumour - solid tissue	LIHC-US	Liver hepatocellular carcinoma
SP49481	TCGA-DD-A1ED-01A	DO22998	Primary tumour - solid tissue	LIHC-US	Liver hepatocellular carcinoma
SP49469	TCGA-DD-A1EJ-01A	DO22994	Primary tumour - solid tissue	LIHC-US	Liver hepatocellular carcinoma
SP49157	TCGA-EP-A26S-01A	DO22854	Primary tumour - solid tissue	LIHC-US	Liver hepatocellular carcinoma
SP49119	TCGA-ES-A2HS-01A	DO22838	Primary tumour - solid tissue	LIHC-US	Liver hepatocellular carcinoma
SP49124	TCGA-G3-A3CK-01A	DO22839	Primary tumour - solid tissue	LIHC-US	Liver hepatocellular carcinoma
SP49114	TCGA-DD-A1EB-01A	DO22836	Primary tumour - solid tissue	LIHC-US	Liver hepatocellular carcinoma
SP49229	TCGA-BC-A10Q-01A	DO22887	Primary tumour - solid tissue	LIHC-US	Liver hepatocellular carcinoma
SP49223	TCGA-G3-A25T-01A	DO22884	Primary tumour - solid tissue	LIHC-US	Liver hepatocellular carcinoma
SP49247	TCGA-BC-A217-01A	DO22896	Primary tumour - solid tissue	LIHC-US	Liver hepatocellular carcinoma
SP49187	TCGA-G3-A25V-01A	DO22866	Primary tumour - solid tissue	LIHC-US	Liver hepatocellular carcinoma
SP49175	TCGA-CC-5260-01A	DO22860	Primary tumour - solid tissue	LIHC-US	Liver hepatocellular carcinoma
SP49205	TCGA-CC-5261-01A	DO22875	Primary tumour - solid tissue	LIHC-US	Liver hepatocellular carcinoma
SP115830	TCGA-PD-A5DF-01A	DO52307	Primary tumour - solid tissue	LIHC-US	Liver hepatocellular carcinoma
SP115498	TCGA-BW-A5NO-01A	DO52171	Primary tumour - solid tissue	LIHC-US	Liver hepatocellular carcinoma
SP115501	TCGA-BW-A5NP-01A	DO52172	Primary tumour - solid tissue	LIHC-US	Liver hepatocellular carcinoma
SP51824	TCGA-05-4389-01A	DO24307	Primary tumour - solid tissue	LUAD-US	Lung adenocarcinoma
SP54745	TCGA-49-6742-01A	DO25622	Primary tumour - solid tissue	LUAD-US	Lung adenocarcinoma
SP55309	TCGA-75-6203-01A	DO25887	Primary tumour - solid tissue	LUAD-US	Lung adenocarcinoma
SP55235	TCGA-05-4398-01A	DO25847	Primary tumour - solid tissue	LUAD-US	Lung adenocarcinoma
SP52232	TCGA-73-4659-01A	DO24467	Primary tumour - solid tissue	LUAD-US	Lung adenocarcinoma
SP55142	TCGA-67-3771-01A	DO25797	Primary tumour - solid tissue	LUAD-US	Lung adenocarcinoma
SP55004	TCGA-44-6148-01A	DO25737	Primary tumour - solid tissue	LUAD-US	Lung adenocarcinoma
SP52284	TCGA-75-5147-01A	DO24497	Primary tumour - solid tissue	LUAD-US	Lung adenocarcinoma
SP53810	TCGA-50-5930-01A	DO25189	Primary tumour - solid tissue	LUAD-US	Lung adenocarcinoma
SP53618	TCGA-64-1678-01A	DO25104	Primary tumour - solid tissue	LUAD-US	Lung adenocarcinoma
SP53548	TCGA-67-6215-01A	DO25068	Primary tumour - solid tissue	LUAD-US	Lung adenocarcinoma
SP54363	TCGA-05-4395-01A	DO25444	Primary tumour - solid tissue	LUAD-US	Lung adenocarcinoma
SP51446	TCGA-97-8171-01A	DO24130	Primary tumour - solid tissue	LUAD-US	Lung adenocarcinoma
SP54113	TCGA-05-4397-01A	DO25320	Primary tumour - solid tissue	LUAD-US	Lung adenocarcinoma
SP50827	TCGA-05-4396-01A	DO23838	Primary tumour - solid tissue	LUAD-US	Lung adenocarcinoma
SP50518	TCGA-50-6591-01A	DO23702	Primary tumour - solid tissue	LUAD-US	Lung adenocarcinoma
SP50713	TCGA-49-4486-01A	DO23786	Primary tumour - solid tissue	LUAD-US	Lung adenocarcinoma
SP50592	TCGA-49-4512-01A	DO23735	Primary tumour - solid tissue	LUAD-US	Lung adenocarcinoma
SP50611	TCGA-44-2659-01A	DO23744	Primary tumour - solid tissue	LUAD-US	Lung adenocarcinoma
SP51037	TCGA-05-5429-01A	DO23942	Primary tumour - solid tissue	LUAD-US	Lung adenocarcinoma
SP52779	TCGA-78-7158-01A	DO24729	Primary tumour - solid tissue	LUAD-US	Lung adenocarcinoma
SP52667	TCGA-05-4420-01A	DO24675	Primary tumour - solid tissue	LUAD-US	Lung adenocarcinoma
SP52607	TCGA-64-1680-01A	DO24646	Primary tumour - solid tissue	LUAD-US	Lung adenocarcinoma
SP55509	TCGA-55-7281-01A	DO25985	Primary tumour - solid tissue	LUAD-US	Lung adenocarcinoma
SP55387	TCGA-55-8299-01A	DO25927	Primary tumour - solid tissue	LUAD-US	Lung adenocarcinoma
SP50485	TCGA-55-6984-01A	DO23687	Primary tumour - solid tissue	LUAD-US	Lung adenocarcinoma
SP50412	TCGA-55-6986-01A	DO23651	Primary tumour - solid tissue	LUAD-US	Lung adenocarcinoma
SP50406	TCGA-75-7030-01A	DO23648	Primary tumour - solid tissue	LUAD-US	Lung adenocarcinoma
SP50321	TCGA-50-5932-01A	DO23610	Primary tumour - solid tissue	LUAD-US	Lung adenocarcinoma
SP50317	TCGA-91-6840-01A	DO23608	Primary tumour - solid tissue	LUAD-US	Lung adenocarcinoma
SP50263	TCGA-91-6847-01A	DO23584	Primary tumour - solid tissue	LUAD-US	Lung adenocarcinoma
SP53073	TCGA-78-7535-01A	DO24860	Primary tumour - solid tissue	LUAD-US	Lung adenocarcinoma
SP55711	TCGA-50-6597-01A	DO26062	Primary tumour - solid tissue	LUAD-US	Lung adenocarcinoma
SP53460	TCGA-50-5066-01A	DO25040	Primary tumour - solid tissue	LUAD-US	Lung adenocarcinoma
SP53387	TCGA-55-6972-01A	DO25010	Primary tumour - solid tissue	LUAD-US	Lung adenocarcinoma
SP56303	TCGA-38-4628-01A	DO26354	Primary tumour - solid tissue	LUAD-US	Lung adenocarcinoma
SP56168	TCGA-55-6982-01A	DO26280	Primary tumour - solid tissue	LUAD-US	Lung adenocarcinoma
SP57651	TCGA-60-2711-01A	DO26987	Primary tumour - solid tissue	LUSC-US	Lung squamous cell carcinoma
SP57669	TCGA-68-8250-01A	DO26993	Primary tumour - solid tissue	LUSC-US	Lung squamous cell carcinoma
SP57629	TCGA-56-7582-01A	DO26976	Primary tumour - solid tissue	LUSC-US	Lung squamous cell carcinoma
SP57586	TCGA-92-8064-01A	DO26957	Primary tumour - solid tissue	LUSC-US	Lung squamous cell carcinoma
SP57538	TCGA-98-8022-01A	DO26934	Primary tumour - solid tissue	LUSC-US	Lung squamous cell carcinoma
SP57450	TCGA-22-5477-01A	DO26894	Primary tumour - solid tissue	LUSC-US	Lung squamous cell carcinoma
SP57267	TCGA-37-4135-01A	DO26806	Primary tumour - solid tissue	LUSC-US	Lung squamous cell carcinoma
SP56638	TCGA-34-2596-01A	DO26508	Primary tumour - solid tissue	LUSC-US	Lung squamous cell carcinoma
SP56644	TCGA-68-7755-01A	DO26512	Primary tumour - solid tissue	LUSC-US	Lung squamous cell carcinoma
SP56821	TCGA-43-3394-01A	DO26596	Primary tumour - solid tissue	LUSC-US	Lung squamous cell carcinoma
SP56754	TCGA-34-5240-01A	DO26563	Primary tumour - solid tissue	LUSC-US	Lung squamous cell carcinoma
SP56771	TCGA-18-3408-01A	DO26572	Primary tumour - solid tissue	LUSC-US	Lung squamous cell carcinoma
SP56704	TCGA-60-2724-01A	DO26540	Primary tumour - solid tissue	LUSC-US	Lung squamous cell carcinoma
SP56730	TCGA-22-5485-01A	DO26553	Primary tumour - solid tissue	LUSC-US	Lung squamous cell carcinoma
SP59245	TCGA-66-2766-01A	DO27747	Primary tumour - solid tissue	LUSC-US	Lung squamous cell carcinoma
SP56607	TCGA-96-7545-01A	DO26492	Primary tumour - solid tissue	LUSC-US	Lung squamous cell carcinoma
SP56537	TCGA-56-1622-01A	DO26461	Primary tumour - solid tissue	LUSC-US	Lung squamous cell carcinoma
SP56553	TCGA-60-2698-01A	DO26469	Primary tumour - solid tissue	LUSC-US	Lung squamous cell carcinoma
SP56566	TCGA-94-7943-01A	DO26475	Primary tumour - solid tissue	LUSC-US	Lung squamous cell carcinoma
SP56569	TCGA-60-2713-01A	DO26476	Primary tumour - solid tissue	LUSC-US	Lung squamous cell carcinoma
SP56502	TCGA-43-3920-01A	DO26445	Primary tumour - solid tissue	LUSC-US	Lung squamous cell carcinoma
SP56533	TCGA-85-8052-01A	DO26459	Primary tumour - solid tissue	LUSC-US	Lung squamous cell carcinoma
SP56460	TCGA-18-3415-01A	DO26427	Primary tumour - solid tissue	LUSC-US	Lung squamous cell carcinoma
SP56474	TCGA-43-5670-01A	DO26434	Primary tumour - solid tissue	LUSC-US	Lung squamous cell carcinoma
SP57189	TCGA-21-1083-01A	DO26769	Primary tumour - solid tissue	LUSC-US	Lung squamous cell carcinoma
SP57066	TCGA-66-2795-01A	DO26710	Primary tumour - solid tissue	LUSC-US	Lung squamous cell carcinoma
SP57251	TCGA-60-2722-01A	DO26798	Primary tumour - solid tissue	LUSC-US	Lung squamous cell carcinoma
SP56941	TCGA-21-1078-01A	DO26653	Primary tumour - solid tissue	LUSC-US	Lung squamous cell carcinoma
SP57024	TCGA-90-7767-01A	DO26692	Primary tumour - solid tissue	LUSC-US	Lung squamous cell carcinoma
SP58612	TCGA-60-2719-01A	DO27453	Primary tumour - solid tissue	LUSC-US	Lung squamous cell carcinoma
SP58349	TCGA-66-2793-01A	DO27334	Primary tumour - solid tissue	LUSC-US	Lung squamous cell carcinoma
SP58326	TCGA-33-4586-01A	DO27318	Primary tumour - solid tissue	LUSC-US	Lung squamous cell carcinoma
SP58342	TCGA-66-2759-01A	DO27326	Primary tumour - solid tissue	LUSC-US	Lung squamous cell carcinoma
SP58245	TCGA-66-2789-01A	DO27279	Primary tumour - solid tissue	LUSC-US	Lung squamous cell carcinoma
SP58991	TCGA-77-7139-01A	DO27636	Primary tumour - solid tissue	LUSC-US	Lung squamous cell carcinoma
SP58882	TCGA-77-6843-01A	DO27588	Primary tumour - solid tissue	LUSC-US	Lung squamous cell carcinoma
SP58101	TCGA-22-5492-01A	DO27208	Primary tumour - solid tissue	LUSC-US	Lung squamous cell carcinoma
SP57933	TCGA-21-5782-01A	DO27120	Primary tumour - solid tissue	LUSC-US	Lung squamous cell carcinoma
SP57901	TCGA-18-4721-01A	DO27104	Primary tumour - solid tissue	LUSC-US	Lung squamous cell carcinoma
SP57818	TCGA-52-7812-01A	DO27067	Primary tumour - solid tissue	LUSC-US	Lung squamous cell carcinoma
SP57735	TCGA-66-2744-01A	DO27025	Primary tumour - solid tissue	LUSC-US	Lung squamous cell carcinoma
SP57846	TCGA-34-2600-01A	DO27081	Primary tumour - solid tissue	LUSC-US	Lung squamous cell carcinoma
SP85379	TCGA-CG-5724-01A	DO38847	Primary tumour - solid tissue	STAD-US	Stomach adenocarcinoma
SP85339	TCGA-IN-7806-01A	DO38831	Primary tumour - solid tissue	STAD-US	Stomach adenocarcinoma
SP84687	TCGA-D7-6518-01A	DO38519	Primary tumour - solid tissue	STAD-US	Stomach adenocarcinoma
SP84743	TCGA-D7-6528-01A	DO38547	Primary tumour - solid tissue	STAD-US	Stomach adenocarcinoma
SP84719	TCGA-CG-4474-01A	DO38535	Primary tumour - solid tissue	STAD-US	Stomach adenocarcinoma
SP84491	TCGA-D7-6822-01A	DO38423	Primary tumour - solid tissue	STAD-US	Stomach adenocarcinoma
SP84439	TCGA-BR-6452-01A	DO38404	Primary tumour - solid tissue	STAD-US	Stomach adenocarcinoma
SP84408	TCGA-BR-7722-01A	DO38388	Primary tumour - solid tissue	STAD-US	Stomach adenocarcinoma
SP84392	TCGA-CG-4442-01A	DO38380	Primary tumour - solid tissue	STAD-US	Stomach adenocarcinoma
SP84384	TCGA-CG-5723-01A	DO38376	Primary tumour - solid tissue	STAD-US	Stomach adenocarcinoma
SP85122	TCGA-F1-6177-01A	DO38727	Primary tumour - solid tissue	STAD-US	Stomach adenocarcinoma
SP85130	TCGA-F1-6875-01A	DO38731	Primary tumour - solid tissue	STAD-US	Stomach adenocarcinoma
SP85251	TCGA-BR-4255-01A	DO38791	Primary tumour - solid tissue	STAD-US	Stomach adenocarcinoma
SP85230	TCGA-CG-4443-01A	DO38779	Primary tumour - solid tissue	STAD-US	Stomach adenocarcinoma
SP85222	TCGA-CD-5799-01A	DO38775	Primary tumour - solid tissue	STAD-US	Stomach adenocarcinoma
SP84922	TCGA-D7-6527-01A	DO38635	Primary tumour - solid tissue	STAD-US	Stomach adenocarcinoma
SP84858	TCGA-D7-6815-01A	DO38603	Primary tumour - solid tissue	STAD-US	Stomach adenocarcinoma
SP105673	TCGA-D7-8570-01A	DO48040	Primary tumour - solid tissue	STAD-US	Stomach adenocarcinoma
SP84982	TCGA-BR-4280-01A	DO38663	Primary tumour - solid tissue	STAD-US	Stomach adenocarcinoma
SP84998	TCGA-BR-A4J4-01A	DO38671	Primary tumour - solid tissue	STAD-US	Stomach adenocarcinoma
SP84962	TCGA-BR-6456-01A	DO38655	Primary tumour - solid tissue	STAD-US	Stomach adenocarcinoma
SP105261	TCGA-BR-8486-01A	DO47863	Primary tumour - solid tissue	STAD-US	Stomach adenocarcinoma
SP105253	TCGA-BR-8373-01A	DO47859	Primary tumour - solid tissue	STAD-US	Stomach adenocarcinoma
SP105213	TCGA-HU-8608-01A	DO47841	Primary tumour - solid tissue	STAD-US	Stomach adenocarcinoma
SP105159	TCGA-BR-8381-01A	DO47817	Primary tumour - solid tissue	STAD-US	Stomach adenocarcinoma
SP105086	TCGA-HU-A4H0-01A	DO47785	Primary tumour - solid tissue	STAD-US	Stomach adenocarcinoma
SP105018	TCGA-CD-8529-01A	DO47753	Primary tumour - solid tissue	STAD-US	Stomach adenocarcinoma
SP105006	TCGA-HU-A4G6-01A	DO47747	Primary tumour - solid tissue	STAD-US	Stomach adenocarcinoma
SP104984	TCGA-BR-8682-01A	DO47737	Primary tumour - solid tissue	STAD-US	Stomach adenocarcinoma
SP105577	TCGA-D7-A4YX-01A	DO47997	Primary tumour - solid tissue	STAD-US	Stomach adenocarcinoma
SP105375	TCGA-BR-8690-01A	DO47911	Primary tumour - solid tissue	STAD-US	Stomach adenocarcinoma
SP84062	TCGA-BR-6564-01A	DO38229	Primary tumour - solid tissue	STAD-US	Stomach adenocarcinoma
SP84056	TCGA-HF-7136-01A	DO38226	Primary tumour - solid tissue	STAD-US	Stomach adenocarcinoma
SP84086	TCGA-D7-6519-01A	DO38238	Primary tumour - solid tissue	STAD-US	Stomach adenocarcinoma
SP83967	TCGA-FP-7998-01A	DO38190	Primary tumour - solid tissue	STAD-US	Stomach adenocarcinoma
SP89443	TCGA-B5-A0K8-01A	DO40831	Primary tumour - solid tissue	UCEC-US	Uterine corpus endometrial carcinoma
SP89389	TCGA-BK-A0CC-01A	DO40806	Primary tumour - solid tissue	UCEC-US	Uterine corpus endometrial carcinoma
SP89391	TCGA-BK-A0CC-01B	DO40806	Primary tumour - solid tissue	UCEC-US	Uterine corpus endometrial carcinoma
SP89519	TCGA-AP-A0LO-01A	DO40867	Primary tumour - solid tissue	UCEC-US	Uterine corpus endometrial carcinoma
SP89687	TCGA-AP-A0L9-01A	DO40948	Primary tumour - solid tissue	UCEC-US	Uterine corpus endometrial carcinoma
SP89651	TCGA-AX-A06B-01A	DO40930	Primary tumour - solid tissue	UCEC-US	Uterine corpus endometrial carcinoma
SP94741	TCGA-AP-A0LE-01A	DO43418	Primary tumour - solid tissue	UCEC-US	Uterine corpus endometrial carcinoma
SP92195	TCGA-AP-A0L8-01A	DO42169	Primary tumour - solid tissue	UCEC-US	Uterine corpus endometrial carcinoma
SP94661	TCGA-AP-A053-01A	DO43378	Primary tumour - solid tissue	UCEC-US	Uterine corpus endometrial carcinoma
SP94588	TCGA-AX-A1C8-01A	DO43338	Primary tumour - solid tissue	UCEC-US	Uterine corpus endometrial carcinoma
SP94540	TCGA-B5-A0K3-01A	DO43314	Primary tumour - solid tissue	UCEC-US	Uterine corpus endometrial carcinoma
SP95222	TCGA-AP-A0LI-01A	DO43658	Primary tumour - solid tissue	UCEC-US	Uterine corpus endometrial carcinoma
SP92460	TCGA-A5-A0G9-01A	DO42304	Primary tumour - solid tissue	UCEC-US	Uterine corpus endometrial carcinoma
SP95126	TCGA-AP-A0LF-01A	DO43610	Primary tumour - solid tissue	UCEC-US	Uterine corpus endometrial carcinoma
SP89957	TCGA-AP-A0LH-01A	DO41080	Primary tumour - solid tissue	UCEC-US	Uterine corpus endometrial carcinoma
SP89909	TCGA-A5-A0GG-01A	DO41056	Primary tumour - solid tissue	UCEC-US	Uterine corpus endometrial carcinoma
SP92268	TCGA-BS-A0TG-01A	DO42209	Primary tumour - solid tissue	UCEC-US	Uterine corpus endometrial carcinoma
SP94933	TCGA-B5-A11G-01A	DO43514	Primary tumour - solid tissue	UCEC-US	Uterine corpus endometrial carcinoma
SP94917	TCGA-BS-A0TE-01A	DO43506	Primary tumour - solid tissue	UCEC-US	Uterine corpus endometrial carcinoma
SP92364	TCGA-AP-A054-01A	DO42256	Primary tumour - solid tissue	UCEC-US	Uterine corpus endometrial carcinoma
SP92332	TCGA-BS-A0V8-01A	DO42240	Primary tumour - solid tissue	UCEC-US	Uterine corpus endometrial carcinoma
SP94060	TCGA-D1-A16G-01A	DO43074	Primary tumour - solid tissue	UCEC-US	Uterine corpus endometrial carcinoma
SP94348	TCGA-AX-A05S-01A	DO43218	Primary tumour - solid tissue	UCEC-US	Uterine corpus endometrial carcinoma
SP94332	TCGA-A5-A0GJ-01A	DO43210	Primary tumour - solid tissue	UCEC-US	Uterine corpus endometrial carcinoma
SP94236	TCGA-EY-A1GS-01A	DO43162	Primary tumour - solid tissue	UCEC-US	Uterine corpus endometrial carcinoma
SP91265	TCGA-BK-A139-01A	DO41716	Primary tumour - solid tissue	UCEC-US	Uterine corpus endometrial carcinoma
SP91271	TCGA-BK-A139-01C	DO41716	Primary tumour - solid tissue	UCEC-US	Uterine corpus endometrial carcinoma
SP93772	TCGA-D1-A17K-01A	DO42937	Primary tumour - solid tissue	UCEC-US	Uterine corpus endometrial carcinoma
SP90989	TCGA-AP-A0LD-01A	DO41578	Primary tumour - solid tissue	UCEC-US	Uterine corpus endometrial carcinoma
SP91666	TCGA-DI-A1NN-01A	DO41911	Primary tumour - solid tissue	UCEC-US	Uterine corpus endometrial carcinoma
SP91730	TCGA-B5-A0JN-01A	DO41943	Primary tumour - solid tissue	UCEC-US	Uterine corpus endometrial carcinoma
SP90269	TCGA-B5-A11I-01A	DO41229	Primary tumour - solid tissue	UCEC-US	Uterine corpus endometrial carcinoma
SP92947	TCGA-AX-A1CI-01A	DO42544	Primary tumour - solid tissue	UCEC-US	Uterine corpus endometrial carcinoma
SP90245	TCGA-AJ-A23M-01A	DO41217	Primary tumour - solid tissue	UCEC-US	Uterine corpus endometrial carcinoma
SP92931	TCGA-EY-A1GW-01A	DO42536	Primary tumour - solid tissue	UCEC-US	Uterine corpus endometrial carcinoma
SP95646	TCGA-B5-A1MY-01A	DO43859	Primary tumour - solid tissue	UCEC-US	Uterine corpus endometrial carcinoma
SP95550	TCGA-D1-A1NU-01A	DO43811	Primary tumour - solid tissue	UCEC-US	Uterine corpus endometrial carcinoma
SP92723	TCGA-BS-A0TD-01A	DO42432	Primary tumour - solid tissue	UCEC-US	Uterine corpus endometrial carcinoma
SP95454	TCGA-A5-A0GA-01A	DO43763	Primary tumour - solid tissue	UCEC-US	Uterine corpus endometrial carcinoma
SP92707	TCGA-A5-A0GE-01A	DO42424	Primary tumour - solid tissue	UCEC-US	Uterine corpus endometrial carcinoma
SP92659	TCGA-BS-A0TC-01A	DO42400	Primary tumour - solid tissue	UCEC-US	Uterine corpus endometrial carcinoma
SP95406	TCGA-BS-A0U9-01B	DO43739	Primary tumour - solid tissue	UCEC-US	Uterine corpus endometrial carcinoma
SP90209	TCGA-AX-A0J1-01A	DO41199	Primary tumour - solid tissue	UCEC-US	Uterine corpus endometrial carcinoma
SP90125	TCGA-AX-A2H5-01A	DO41157	Primary tumour - solid tissue	UCEC-US	Uterine corpus endometrial carcinoma
SP92787	TCGA-BG-A18C-01A	DO42464	Primary tumour - solid tissue	UCEC-US	Uterine corpus endometrial carcinoma
SP93540	TCGA-B5-A11H-01A	DO42825	Primary tumour - solid tissue	UCEC-US	Uterine corpus endometrial carcinoma
SP90725	TCGA-AP-A0LL-01A	DO41446	Primary tumour - solid tissue	UCEC-US	Uterine corpus endometrial carcinoma
SP90503	TCGA-EO-A1Y8-01A	DO41343	Primary tumour - solid tissue	UCEC-US	Uterine corpus endometrial carcinoma
SP93227	TCGA-AP-A051-01A	DO42673	Primary tumour - solid tissue	UCEC-US	Uterine corpus endometrial carcinoma
SP90629	TCGA-E6-A1LZ-01A	DO41398	Primary tumour - solid tissue	UCEC-US	Uterine corpus endometrial carcinoma
