## Additional file 2 for "Cis-regulatory mutations associate with transcriptional and post-transcriptional deregulation of the gene regulatory program in cancers"

Cohort	Nb_samples	WGS_mutations	WGS_mutations_mean	WGS_mutations_median	WGS_mutations_sd	TFBS_mutations	TFBS_mutations_mean	TFBS_mutations_median	TFBS_mutations_sd
BRCA-US	89	1208614	13580	11847	7703	21609	243	203	163
LIHC-US	50	824777	16496	14160	10132	14789	296	240	237
UCEC-US	48	3061995	63792	16381	170142	61641	1284	242	3750
HNSC-US	43	1007780	23437	17493	20516	16924	394	266	355
LUSC-US	42	2141178	50980	48191	26549	34346	818	753	467
LUAD-US	37	1585950	42864	28888	48567	27136	733	462	870
STAD-US	35	1604637	45847	17286	78329	31607	903	329	1872
