## Additional file 4 for "Cis-regulatory mutations associate with transcriptional and post-transcriptional deregulation of the gene regulatory program in cancers"

Cohort	Type	Nb_highlighted_drivers	Nb_dysregulated_genes
BRCA-US	LoF::PCG	3	76
BRCA-US	TFBS::miRNA	15	1383
BRCA-US	TFBS::PCG	16	562
Cohort	Type	Nb_highlighted_drivers	Nb_dysregulated_genes
HNSC-US	TFBS::miRNA	16	3213
HNSC-US	TFBS::PCG	17	816
Cohort	Type	Nb_highlighted_drivers	Nb_dysregulated_genes
LIHC-US	LoF::PCG	2	127
LIHC-US	TFBS::miRNA	7	1521
LIHC-US	TFBS::PCG	2	97
Cohort	Type	Nb_highlighted_drivers	Nb_dysregulated_genes
LUAD-US	TFBS::miRNA	16	3692
LUAD-US	TFBS::PCG	60	1797
Cohort	Type	Nb_highlighted_drivers	Nb_dysregulated_genes
LUSC-US	TFBS::miRNA	25	4406
LUSC-US	TFBS::PCG	22	1535
Cohort	Type	Nb_highlighted_drivers	Nb_dysregulated_genes
STAD-US	LoF::PCG	8	392
STAD-US	TFBS::miRNA	11	2996
STAD-US	TFBS::PCG	31	1496
Cohort	Type	Nb_highlighted_drivers	Nb_dysregulated_genes
UCEC-US	LoF::PCG	13	922
UCEC-US	TFBS::miRNA	36	4376
UCEC-US	TFBS::PCG	78	2281
