## Additional file 5 for "Cis-regulatory mutations associate with transcriptional and post-transcriptional deregulation of the gene regulatory program in cancers"

Sample	ER	Project
X10010	negative	BASIS
X10011	negative	BASIS
X10014	negative	BASIS
X11326	negative	BASIS
X11327	negative	BASIS
X11336	positive	BASIS
X11337	positive	BASIS
X11338	positive	BASIS
X11339	positive	BASIS
X11340	positive	BASIS
X11341	positive	BASIS
X11342	positive	BASIS
X11352	positive	BASIS
X11355	positive	BASIS
X11357	positive	BASIS
X11359	positive	BASIS
X11360	positive	BASIS
X11361	positive	BASIS
X11364	positive	BASIS
X11365	positive	BASIS
X11366	positive	BASIS
X11367	positive	BASIS
X11368	positive	BASIS
X11369	positive	BASIS
X11372	positive	BASIS
X11374	positive	BASIS
X11375	positive	BASIS
X11380	positive	BASIS
X11381	positive	BASIS
X11383	positive	BASIS
X11384	positive	BASIS
X11385	positive	BASIS
X11386	positive	BASIS
X11389	positive	BASIS
X11391	positive	BASIS
X11393	positive	BASIS
X11394	positive	BASIS
X11396	positive	BASIS
X11397	positive	BASIS
X11399	positive	BASIS
X11402	positive	BASIS
X11743	positive	BASIS
X11744	positive	BASIS
X11745	positive	BASIS
X11750	positive	BASIS
X11751	negative	BASIS
X11756	positive	BASIS
X11760	positive	BASIS
X11762	negative	BASIS
X11818	positive	BASIS
X11819	positive	BASIS
X13296	negative	BASIS
X13297	negative	BASIS
X13298	negative	BASIS
X13299	negative	BASIS
X13302	positive	BASIS
X13304	positive	BASIS
X13306	positive	BASIS
X13307	positive	BASIS
X13310	positive	BASIS
X13311	negative	BASIS
X13312	positive	BASIS
X13416	positive	BASIS
X13418	negative	BASIS
X13419	positive	BASIS
X13420	positive	BASIS
X13422	positive	BASIS
X13424	positive	BASIS
X13426	positive	BASIS
X13427	positive	BASIS
X13428	negative	BASIS
X13619	positive	BASIS
X13622	negative	BASIS
X13623	positive	BASIS
X13625	positive	BASIS
X13626	positive	BASIS
X13629	positive	BASIS
X13631	positive	BASIS
X13752	positive	BASIS
X13754	positive	BASIS
X13755	positive	BASIS
X13761	positive	BASIS
X13766	positive	BASIS
X13768	positive	BASIS
X13770	positive	BASIS
X13771	positive	BASIS
X14432	positive	BASIS
X14437	positive	BASIS
X14439	positive	BASIS
X14441	positive	BASIS
X14442	positive	BASIS
X14460	positive	BASIS
X14461	positive	BASIS
X18017	negative	BASIS
X18020	negative	BASIS
X18022	negative	BASIS
X18024	negative	BASIS
X18031	negative	BASIS
X18037	negative	BASIS
X18259	positive	BASIS
X18730	positive	BASIS
X18734	positive	BASIS
X18748	positive	BASIS
X18749	positive	BASIS
X18751	positive	BASIS
X18754	positive	BASIS
X18775	positive	BASIS
X3989	positive	BASIS
X4069	positive	BASIS
X4072	positive	BASIS
X4261	positive	BASIS
X4266	positive	BASIS
X4267	positive	BASIS
X4604	positive	BASIS
X4606	positive	BASIS
X4607	positive	BASIS
X4613	positive	BASIS
X4833	negative	BASIS
X4836	negative	BASIS
X4841	negative	BASIS
X4845	negative	BASIS
X4847	negative	BASIS
X4951	positive	BASIS
X4953	positive	BASIS
X4955	negative	BASIS
X4957	positive	BASIS
X4958	positive	BASIS
X4959	positive	BASIS
X4962	positive	BASIS
X4967	positive	BASIS
X4969	positive	BASIS
X4970	positive	BASIS
X4971	positive	BASIS
X4975	negative	BASIS
X4976	positive	BASIS
X4977	negative	BASIS
X4981	positive	BASIS
X4982	positive	BASIS
X4983	positive	BASIS
X4985	positive	BASIS
X5928	positive	BASIS
X5930	negative	BASIS
X5932	negative	BASIS
X5934	negative	BASIS
X5936	positive	BASIS
X5937	positive	BASIS
X5942	negative	BASIS
X5945	negative	BASIS
X5946	positive	BASIS
X5947	positive	BASIS
X5948	negative	BASIS
X5950	negative	BASIS
X5956	positive	BASIS
X5959	positive	BASIS
X5960	positive	BASIS
X5961	positive	BASIS
X5964	positive	BASIS
X6041	positive	BASIS
X6042	positive	BASIS
X6043	positive	BASIS
X6046	negative	BASIS
X6406	negative	BASIS
X6409	negative	BASIS
X6411	negative	BASIS
X6413	negative	BASIS
X6417	positive	BASIS
X6422	positive	BASIS
X6466	positive	BASIS
X6684	negative	BASIS
X6719	positive	BASIS
X6720	positive	BASIS
X6721	positive	BASIS
X6722	negative	BASIS
X6727	negative	BASIS
X6728	negative	BASIS
X6730	negative	BASIS
X6732	negative	BASIS
X6733	negative	BASIS
X7199	positive	BASIS
X7206	positive	BASIS
X7211	negative	BASIS
X7214	positive	BASIS
X7215	positive	BASIS
X7217	negative	BASIS
X7218	positive	BASIS
X7219	positive	BASIS
X7220	negative	BASIS
X7221	positive	BASIS
X7238	positive	BASIS
X7240	positive	BASIS
X7248	negative	BASIS
X7250	negative	BASIS
X7316	negative	BASIS
X7321	negative	BASIS
X7426	negative	BASIS
X7428	negative	BASIS
X8609	positive	BASIS
X8611	negative	BASIS
X8612	positive	BASIS
X8614	positive	BASIS
X8615	positive	BASIS
X8618	positive	BASIS
X8620	positive	BASIS
X8622	positive	BASIS
X8623	positive	BASIS
X8828	positive	BASIS
X8830	negative	BASIS
X8832	negative	BASIS
X8965	negative	BASIS
X8977	positive	BASIS
X8978	positive	BASIS
X8979	positive	BASIS
X8980	positive	BASIS
X8981	positive	BASIS
X8982	negative	BASIS
X8984	negative	BASIS
X9000	positive	BASIS
X9001	positive	BASIS
X9002	positive	BASIS
X9004	negative	BASIS
X9063	positive	BASIS
X9064	negative	BASIS
X9065	positive	BASIS
X9067	positive	BASIS
X9464	positive	BASIS
X9539	positive	BASIS
X9541	positive	BASIS
X9544	positive	BASIS
X9567	positive	BASIS
X9568	negative	BASIS
X9569	positive	BASIS
X9570	positive	BASIS
X9571	negative	BASIS
X9572	positive	BASIS
X9573	positive	BASIS
X9574	positive	BASIS
X9575	negative	BASIS
X9578	positive	BASIS
X9579	negative	BASIS
X9582	positive	BASIS
X9584	negative	BASIS
X9585	negative	BASIS
X9589	positive	BASIS
X9592	negative	BASIS
X9593	positive	BASIS
X9597	positive	BASIS
X9599	positive	BASIS
X9606	positive	BASIS
X9754	positive	BASIS
X9755	positive	BASIS
X9759	positive	BASIS
X9761	positive	BASIS
X9842	positive	BASIS
X9844	positive	BASIS
X9845	positive	BASIS
X9847	positive	BASIS
