## Additional file 6 for "Cis-regulatory mutations associate with transcriptional and post-transcriptional deregulation of the gene regulatory program in cancers"

Description	Link	Date
SNP6 Copy number analysis (GISTIC2) - Breast Invasive Carcinoma (Primary solid tumor)	http://dx.doi.org/10.7908/C1NP23RQ	09-09-2018
SNP6 Copy number analysis (GISTIC2) - Head and Neck Squamous Cell Carcinoma (Primary solid tumor)	http://dx.doi.org/10.7908/C1V987FP	09-09-2018
SNP6 Copy number analysis (GISTIC2) - Liver Hepatocellular Carcinoma (Primary solid tumor)	http://dx.doi.org/10.7908/C1474990	09-09-2018
SNP6 Copy number analysis (GISTIC2) - Lung Adenocarcinoma (Primary solid tumor)	http://dx.doi.org/10.7908/C1348JSB	09-09-2018
SNP6 Copy number analysis (GISTIC2) - Lung Squamous Cell Carcinoma (Primary solid tumor)	http://dx.doi.org/10.7908/C1RJ4HX7	09-09-2018
SNP6 Copy number analysis (GISTIC2) - Stomach Adenocarcinoma (Primary solid tumor)	http://dx.doi.org/10.7908/C1K073R3	09-09-2018
SNP6 Copy number analysis (GISTIC2) - Uterine Corpus Endometrioid Carcinoma (Primary solid tumor)	http://dx.doi.org/10.7908/C16M36B7	09-09-2018
UniBind TFBS - Coordinates of TFBS with both experimental and computational evidences	https://unibind.uio.no/static/data/bulk/pwm_tfbs.tar.gz	21-09-2018
RefSeq Curated hg19 - Coordinates of coding sequences	http://hgdownload.soe.ucsc.edu/goldenPath/hg19/database/ncbiRefSeqCurated.txt.gz	14-05-2019
icgc-get client - Software to download TCGA/ICGC data	https://docs.icgc.org/download/icgc-get/	27-04-2018
GeneHancer (download upon request) - Cis-regulatory regions associated to target genes	https://www.genecards.org/Guide/GeneCard#tocEl-10	21-02-2019
FANTOM5 miRNA Transcription start sites (Supp Table 15)	https://www.nature.com/articles/nbt.3947	21-08-2017
Protein-coding gene network (Ding et al 2015)	http://compbio-bccrc.sites.olt.ubc.ca/files/2015/05/influence_graph.txt	18-04-2018
TargetScan v7.2 - Whole genome predictions of miRNA binding sites	http://www.targetscan.org/vert_72/vert_72_data_download/All_Target_Locations.hg19.bed.zip	24-10-2018
Network of Cancer Genes (All cancer genes) - List of cancer genes	http://ncg.kcl.ac.uk/download.php	15-01-2019
InToGen - List of cancer genes	https://www.intogen.org/download?file=IntOGen-Drivers-20200201.zip	13-02-2020
Cancer Gene Census (download upon request) - List of cancer genes	https://cancer.sanger.ac.uk/cosmic/download	19-12-2018
MiRCancer - List of cancer miRNA genes	http://mircancer.ecu.edu/downloads/miRCancer18February2019.txt	18-02-2019
Human transcription factor gene list	http://humantfs.ccbr.utoronto.ca/download/v_1.01/TF_names_v_1.01.txt	08-02-2019
